# Optimizing Phylogenomics with Rapidly Evolving Long Exons: Comparison with Anchored Hybrid Enrichment and Ultraconserved Elements

**DOI:** 10.1101/672238

**Authors:** Benjamin R. Karin, Tony Gamble, Todd R. Jackman

## Abstract

Marker selection has emerged as an important component of phylogenomic study design due to rising concerns of the effects of gene tree estimation error, model misspecification, and data-type differences. Researchers must balance various trade-offs associated with locus length and evolutionary rate among other factors. The most commonly used reduced representation datasets for phylogenomics are ultraconserved elements (UCEs) and Anchored Hybrid Enrichment (AHE). Here, we introduce Rapidly Evolving Long Exon Capture (RELEC), a new set of loci that targets single exons that are both rapidly evolving (evolutionary rate faster than *RAG1*) and relatively long in length (greater than 1,500 bp), while at the same time avoiding paralogy issues across amniotes. We compare the RELEC dataset to UCEs and AHE in squamate reptiles by aligning and analyzing orthologous sequences from 17 squamate genomes, composed of ten snakes and seven lizards. The RELEC dataset (179 loci) outperforms AHE and UCEs by maximizing per-locus genetic variation while maintaining presence and orthology across a range of evolutionary scales. RELEC markers show higher phylogenetic informativeness than UCE and AHE loci, and RELEC gene trees show greater similarity to the species tree than AHE or UCE gene trees. Furthermore, with fewer loci, RELEC remains computationally tractable for full Bayesian coalescent species tree analyses. We contrast RELEC to and discuss important aspects of comparable methods, and demonstrate how RELEC may be the most effective set of loci for resolving difficult nodes and rapid radiations. We provide several resources for capturing or extracting RELEC loci from other amniote groups.
