## Supplementary material for "Optimizing Phylogenomics with Rapidly Evolving Long Exons: Comparison with Anchored Hybrid Enrichment and Ultraconserved Elements": Table S1

### Sheet: Sheet1
Exon Name	Name	Sequence Length	% GC	% GC3	% Pairwise Identity	Proportion Variable Sites	% Parsimony Informative Sites	Gekko-Anolis Raw Distance	GO Processes (Human; Swiss-Prot)	Number Interactors (Human; BioGRID)	From Wiens (2012), (Aligned Sequence length)
ABL1	ABL proto-oncogene 1, non-receptor tyrosine kinase	1779	0.594	0.706	0.764	0.60371	36.87	0.262195	105	185
ACAN	Aggrecan	1920	0.459	0.276	0.805	0.863542	29.38	0.203883	16	5
ADNP2	Activity-dependent neuroprotector homeobox 2	3021	0.427	0.465	0.825	0.527	29.76	0.238	27	15
AHCTF1	AT-hook containing transcription factor 1	2181	0.401	0.282	0.741	0.749198	41.49	0.310265	16	22
AKAP12	A-kinase anchor protein 12	8977	0.407	0.285	0.59	0.871226	43.58	0.281146	12	33
AKAP13	A-kinase anchor protein 13	3072	0.542	0.491	0.618	0.934896	56.8	0.415929	31	31
AKAP5	A-kinase anchor protein 5	1527	0.454	0.441	0.727	0.726261	47.94	0.333855	36	32
AKAP9	A-kinase anchor protein 9	2451	0.337	0.278	0.782	0.717666	34.8	0.237069	28	74	Wiens (1508)
ALMS1	ALMS1, centrosome and basal body associated protein	2547	0.53	0.529	0.634	0.861798	54.18	0.308996	9	45
ALPK1	Alpha-protein kinase 1	2283	0.397	0.349	0.73	0.731932	42.44	0.293242	5	5
AMER1	APC membrane recruitment protein 1	1992	0.532	0.546	0.731	0.713353	43.57	0.328846	20	23
AMER3	APC membrane recruitment protein 3	2481	0.412	0.373	0.821	0.527207	30.79	0.205497	6	0
APOB (exon 26)	Apolipoprotein B-100	7623	0.385	0.369	0.798	0.605011	37.41	0.227305	64	64
APOB (exon 29)	Apolipoprotein B-100	1653	0.388	0.387	0.772	0.659407	41.08	0.260642	64	64
ARHGAP21	Rho GTPase-activating protein 21	1767	0.448	0.421	0.776	0.62592	37.75	0.19194	12	41
ASH1L	ASH1 like histone lysine methyltransferase	5127	0.579	0.697	0.776	0.693583	36.55	0.239977	21	12
ASXL1	Additional sex combs like 1, transcriptional regulator	3390	0.616	0.641	0.606	0.847198	49.56	0.350151	21	15
ATRX	ATRX, chromatin remodeler	2868	0.396	0.347	0.781	0.63424	35.67	0.286139	43	59
ATXN1L	Ataxin-1-like	1950	0.568	0.6	0.737	0.733333	38.1	0.389368	11	68
BBS10	Bardet-Biedl syndrome 10	2070	0.397	0.346	0.751	0.665217	42.08	0.284162	10	16
BCL9L	B-cell CLL/lymphoma 9-like	1782	0.677	0.82	0.781	0.756453	30.36	0.242119	14	7
BCORL1	BCL-6 corepressor-like 1	2523	0.646	0.729	0.728	0.736821	34.17	0.276855	6	20
BNC1	Basonuclin 1	1926	0.475	0.507	0.793	0.576843	38.37	0.244369	8	1
BOD1L1	Biorientation of chromosomes in cell division protein 1-like 1	6093	0.389	0.288	0.715	0.75956	45.89	0.297772	5	32
BPTF	Bromodomain PHD finger transcription factor	2391	0.382	0.302	0.815	0.55458	32.75	0.224628	22	41
BRCA1	Breast cancer type 1 susceptibility protein	3523	0.43	0.4	0.634	0.905194	54.47	0.33912	89	566
BRCA2	Breast cancer type 2 susceptibility protein	4497	0.344	0.259	0.64	0.83767	45.01	0.347926	49	80
C10orf12	Uncharacterized protein C10orf12	4839	0.461	0.445	0.787	0.796859	36.81	0.245407	0	31
C10orf71	Uncharacterized protein C10orf71	4809	0.482	0.462	0.667	0.809316	51.05	0.292408	0	5
C11orf82	Uncharacterized protein C10orf82	2799	0.491	0.465	0.551	0.925688	52.05	0.372881	0	1
CASC5	Cancer susceptibility candidate 5	5853	0.362	0.296	0.644	0.871519	40.47	0.336251	16	46
CCDC168	Coiled-coil domain-containing protein 168	2226	0.508	0.549	0.539	0.962264	52.16	0.484314	0	2
CCT8L2	Chaperonin containing TCP1 subunit 8 like 2	1788	0.588	0.75	0.782	0.60962	36.47	0.231884	5	0
CENPJ	Centromere protein J	1758	0.401	0.333	0.736	0.713311	40.1	0.273913	16	145
CEP350	Centrosomal protein 350	2097	0.398	0.319	0.741	0.93133	40.44	0.317544	6	63
CGNL1	Cingulin-like 1	1665	0.521	0.528	0.703	0.754354	49.31	0.283295	3	8
CHAMP1	Chromosome alignment-maintaining phosphoprotein 1	3285	0.444	0.342	0.805	0.560731	30.84	0.211253	12	39
CKAP5	Cytoskeleton-associated protein 5	2268	0.51	0.656	0.765	0.914903	40.43	0.217742	15	97
CMYA5	Cardiomyopathy associated 5	12726	0.4	0.292	0.601	0.883781	33.22	0.33279	2	9
COBLL1	Cordon-bleu WH2 repeat protein like 1	1869	0.421	0.326	0.679	0.806314	33.55	0.254286	6	19
CSPG4 (exon 10)	Chondroitin sulfate proteoglycan 4	1977	0.491	0.532	0.782	0.607486	41.63	0.266142	24	12
CSPG4 (exon 4)	Chondroitin sulfate proteoglycan 4	2274	0.499	0.588	0.827	0.537819	34.17	0.21093	"	"
DIDO1	Death-inducer obliterator 1	3264	0.466	0.324	0.81	0.565564	32.26	0.197906	7	40
DSEL	Dermatan-sulfate epimerase-like	3690	0.449	0.459	0.873	0.39187	25.39	0.156284	6	1
ENAM	Enamelin	2928	0.428	0.321	0.716	0.782787	41.36	0.316534	3	0
ESCO1	N-acetyltransferase ESCO1	2124	0.369	0.303	0.748	0.729755	40.58	0.290028	7	22
ETAA	Exfoliative toxin A	2100	0.419	0.374	0.666	0.949524	49.33	0.416058	—	—
EXPH5	Exophilin-5	5127	0.408	0.35	0.699	0.782329	48.43	0.334064	7	8
F5	Coagulation factor V	2538	0.384	0.316	0.672	0.828211	38.22	0.31608	17	—
F8	Coagulation factor VIII	3297	0.433	0.385	0.523	0.939642	47.04	0.385792	17	—
FAM135A	Family with sequence similarity 135 member A	2358	0.387	0.293	0.781	0.621289	37.32	0.240098	2	0
FAM208B	Family with sequence similarity 208 member B	4084	0.491	0.469	0.598	0.941333	56.29	0.402697	3	36
FANCM	Fanconi anemia complementation group M	1977	0.444	0.373	0.64	0.890238	57.41	0.445719	11	41
FBXO34	F-box only protein 34	2184	0.526	0.571	0.787	0.603022	38.55	0.259221	2	14
FGD6	FYVE, RhoGEF and PH domain containing 6	2532	0.372	0.289	0.77	0.899684	36.06	0.192884	15	14
FIGNL1	Fidgetin like 1	2073	0.414	0.319	0.841	0.477569	28.99	0.199693	17	30
FSIP2	Fibrous sheath-interacting protein 2	5906	0.441	0.457	0.739	0.735862	46.02	0.363082	1	1
GEMIN4	Gem nuclear organelle associated protein 4	2655	0.532	0.689	0.777	0.667043	42.11	0.293243	16	5
GOLGB1	Golgin B1	4788	0.35	0.324	0.767	0.689014	35.19	0.228834	12	34
GPATCH8	G-patch domain containing 8	4059	0.503	0.481	0.823	0.537324	30.99	0.177936	2	35
GPR179	G protein-coupled receptor 149	7344	0.45	0.416	0.608	0.848856	35.4	0.327793	5	0
GPRIN1	G protein regulated inducer of neurite outgrowth 1	1878	0.515	0.492	0.768	0.753461	37.75	0.258621	3	12
GPRIN3	G protein regulated inducer of neurite outgrowth 3	2523	0.478	0.424	0.699	0.768926	48.83	0.310675	0	0
HELZ2	Helicase with zinc finger 2	3576	0.496	0.608	0.766	0.622483	44.46	0.274628	11	10
HIVEP3	Human immunodeficiency virus type I enhancer binding protein 3	5193	0.505	0.51	0.82	0.624495	32.64	0.237297	11	8
HPS6	Hermansky-Pudlak syndrome 6	2472	0.528	0.572	0.809	0.572411	36.08	0.264064	10	9
IGSF10	Immunoglobulin superfamily member 10	4599	0.386	0.297	0.738	0.728202	44.18	0.301042	4	1
KANK1	KN motif and ankyrin repeat domains 1	2706	0.451	0.43	0.86	0.432003	27.09	0.176021	19	12
KIAA0947	Interactor of little elongation complex ELL subunit 1	4944	0.408	0.329	0.646	0.844053	51.8	0.346483	11	20
KIAA1107	Uncharacterized protein KIAA1107	2475	0.401	0.309	0.787	0.593131	32.89	0.216838	0	22
KIAA1462	Junctional protein associated with coronary artery disease	3813	0.444	0.397	0.705	0.753213	48.7	0.247137	3	2
KIAA1549	UPF0606 protein KIAA1549	2802	0.405	0.323	0.771	0.654176	37.29	0.2661	1	15
KIAA1551	Uncharacterized protein KIAA1551	5970	0.367	0.282	0.65	0.882412	50.74	0.390582	0	2
KIAA2018	Basic helix-loop-helix domain-containing protein KIAA2018	6741	0.458	0.385	0.796	0.627652	36.3	0.223513	6	1
KIAA2026	Uncharacterized protein KIAA2026	3807	0.415	0.301	0.818	0.556344	29.79	0.216755	0	5
KIF24	Kinesin family member 24	2376	0.559	0.589	0.624	0.882576	52.95	0.362976	11	10
KIF26B	Kinesin family member 26B	3474	0.47	0.427	0.854	0.447035	27.12	0.169374	11	24
KMT2A (exon 2)	Lysine methyltransferase 2A	3093	0.536	0.548	0.791	0.598448	31.88	0.271955	47	98	Wiens (960)
KMT2A (exon 29)	Lysine methyltransferase 2A	3576	0.566	0.589	0.755	0.64066	38.48	0.270091	47	98
LMTK2	Lemur tyrosine kinase 2	3075	0.463	0.457	0.706	0.812358	46.5	0.270704	18	11
LOC285556	Protein LOC285556	5385	0.505	0.51	0.825	0.541318	25.03	0.162391	0	2
LRRC3	Leucine rich repeat containing 3	1938	0.49	0.637	0.771	0.676987	42.57	0.25498	1	8
MACF1 (exon 37)	Microtubule-actin crosslinking factor 1	3360	0.52	0.499	0.704	0.774702	45.15	0.348736	22	65
MACF1 (exon 68)	Microtubule-actin crosslinking factor 1	5673	0.445	0.418	0.709	0.770316	47.05	0.332849	22	65
MAP1A	Microtubule associated protein 1A	9159	0.497	0.487	0.687	0.75434	43.5	0.382748	9	24
MAP1B	Microtubule associated protein 1B	6390	0.404	0.294	0.861	0.582003	23.8	0.162025	9	24
MAP2	Microtubule associated protein 2	4449	0.419	0.329	0.758	0.65835	33.74	0.239005	18	42
MIA3	Melanoma inhibitory activity family member 3	3132	0.369	0.276	0.739	0.699553	38.06	0.268778	14	41
MISP	Mitotic spindle positioning	2604	0.509	0.541	0.662	0.927803	41.01	0.425101	7	56
MKI67	Marker of proliferation Ki-67	5261	0.371	0.266	0.507	0.977761	38.03	0.368957	18	53
MLH3	MutL homolog 3	3303	0.375	0.299	0.767	0.651832	40.3	0.268551	18	7
MSH6	MutS homolog 6	2607	0.403	0.336	0.84	0.478711	29.54	0.194078	29	80	Wiens (690)
MXRA5	Matrix remodeling associated 5	5007	0.396	0.318	0.739	0.698222	41.02	0.279514	1	1
N4BP1	NEDD4-binding protein 1	1965	0.475	0.49	0.725	0.722137	41.53	0.27141	5	7
N4BP2	NEDD4-binding protein 2	2400	0.422	0.368	0.662	0.830833	51.67	0.278774	4	12
NAIP	NLR family apoptosis inhibitory protei	2005	0.402	0.409	0.789	0.594015	38.05	0.25616	19	9
NCKAP5	Nck-associated protein 5	3852	0.418	0.359	0.773	0.629543	37.1	0.243251	0	4
NHSL1	NHS-like 1	3507	0.454	0.379	0.788	0.611919	35.81	0.239861	0	7
NKTR	Natural killer cell triggering receptor	3033	0.486	0.498	0.735	0.720409	44.21	0.278703	4	22	Wiens (1304)
NLRC3	NLR family CARD domain containing 3	1755	0.502	0.631	0.811	0.535613	37.26	0.251442	8	1
NOD1	Nucleotide binding oligomerization domain containing 1	1830	0.423	0.496	0.849	0.475956	29.4	0.199208	39	26	Wiens (954) CARD4
NOL8	Nucleolar protein 8	1864	0.404	0.341	0.683	0.785944	49.62	0.335079	8	28
NPAT	Nuclear protein, coactivator of histone transcription	1659	0.419	0.311	0.779	0.661242	39.96	0.294974	13	29
OMG	Oligodendrocyte-myelin glycoprotein	1407	0.498	0.581	0.79	0.586354	37.6	0.253674	5	1
OTOG	Otogelin	3606	0.384	0.224	0.688	0.809207	41.4	0.306885	7	1
PCLO	Piccolo presynaptic cytomatrix protein	3336	0.451	0.372	0.778	0.594125	36.66	0.191877	16	7
PDZD2	PDZ domain containing 2	3846	0.447	0.412	0.734	0.726989	44.64	0.291863	6	11
PDZD8	PDZ domain containing 8	2379	0.382	0.253	0.809	0.537201	30.43	0.203348	7	33
PDZPH1	PDZ and pleckstrin homology domains 1	2553	0.383	0.327	0.721	0.875832	37.09	0.31095	—	—
PEAK1	Pseudopodium enriched atypical kinase 1	3375	0.434	0.374	0.827	0.523556	29.48	0.186239	10	19
PHF3 (exon 15)	PHD finger protein 3	2235	0.442	0.356	0.794	0.587025	30.92	0.219373	3	13
PHF3 (exon3)	PHD finger protein 3	1899	0.399	0.305	0.756	0.711954	41.18	0.314213	3	13
PIGW	Phosphatidylinositol glycan anchor biosynthesis class W	1521	0.427	0.454	0.797	0.579882	39.58	0.297929	6	8
PKDREJ_A	Polycystin (PKD) family receptor for egg jelly A	8028	0.439	0.474	0.733	0.7571	43.61	0.296624	—	3
PKDREJ_B	Polycystin (PKD) family receptor for egg jelly B	7818	0.443	0.477	0.808	0.554	29.55	—	—	—
PKDREJ_C	Polycystin (PKD) family receptor for egg jelly C	8106	0.445	0.472	0.737	0.692573	46.76	0.309378	—	—
POLQ	DNA polymerase theta	3276	0.404	0.354	0.622	0.861416	40.93	0.321628	18	2
PPP1R26	Protein phosphatase 1 regulatory subunit 26	3138	0.471	0.468	0.698	0.789356	50.51	0.350487	5	5
PPRC1	Peroxisome proliferator-activated receptor gamma, coactivator-related 1	3129	0.504	0.439	0.678	0.806328	49.09	0.350173	11	8
PRDM2	PR domain 2	5003	0.584	0.697	0.701	0.71697	39.68	0.2802	9	12	Wiens (584)
PRR14L	Proline rich 14 like	5994	0.495	0.47	0.589	0.988655	54.95	0.534279	0	18
PRUNE2	Prune homolog 2	7386	0.365	0.242	0.727	0.731519	36.72	0.274767	4	16
PTPRZ1	Protein tyrosine phosphatase, receptor type Z1	3579	0.415	0.308	0.821	0.585638	30.57	0.206143	37	9
RAG1	Recombination-activating protein 1	3156	0.426	0.41	0.86	0.423321	27.38	0.172436	26	25	Wiens (1091)
RAI1	Retinoic acid-induced 1	6417	0.554	0.631	0.797	0.741312	27.21	0.23	11	25
RAI14	Ankycorbin	1587	0.453	0.504	0.812	0.625079	37.49	0.224537	11	66
RBBP6	RB binding protein 6, ubiquitin ligase	1884	0.537	0.565	0.802	0.548301	35.67	0.263066	19	92
RIF1	Replication timing regulatory factor 1	4170	0.427	0.338	0.604	0.935252	36.43	0.351472	12	56
RLF	Rearranged L-myc fusion	4968	0.465	0.507	0.79	0.678543	34.2	0.212011	9	12
RMI1	RecQ mediated genome instability 1	1770	0.377	0.287	0.803	0.576836	32.94	0.249201	11	23
RP1	Retinitis pigmentosa 1	5619	0.361	0.294	0.709	0.78021	42.3	0.298127	18	0
RP1L1	Retinitis pigmentosa 1-like 1	5415	0.435	0.414	0.695	0.780609	39.78	0.330176	12	1
SCAF11	SR-related CTD associated factor 11	3222	0.399	0.271	0.751	0.677529	34.42	0.238842	9	38
SEC16A	SEC16 homolog A, endoplasmic reticulum export factor	4035	0.606	0.611	0.645	0.90285	49.69	0.323445	9	149
SETD2	SET domain containing 2	4746	0.486	0.465	0.749	0.739781	39.61	0.243723	22	36
SETX	Senataxin	3036	0.498	0.547	0.634	0.836298	54.78	0.446502	36	41
SHROOM3	Shroom family member 3	3522	0.526	0.565	0.784	0.609313	35.52	0.226294	13	15
SNX19	Sorting nexin 19	1701	0.559	0.653	0.742	0.784245	43.86	0.311133	8	4
SPEN	Spen family transcriptional repressor	8331	0.572	0.543	0.779	0.594	37.24	0.315	17	44
SPHKAP	SPHK1 interactor, AKAP domain containing	3933	0.413	0.351	0.802	0.594966	32.52	0.221645	4	3
STARD9	StAR related lipid transfer domain containing 9	11094	0.375	0.284	0.69	0.809987	40.6	0.293161	15	7
STOX1	Storkhead box 1	2418	0.413	0.373	0.726	0.739454	45.24	0.300996	28	4
SVEP1	Sushi, von Willebrand factor type A, EGF and pentraxin domain containing 1	2799	0.454	0.392	0.841	0.489103	31.01	0.181066	6	4
SYNE2	Spectrin repeat containing nuclear envelope protein 2	2148	0.415	0.418	0.749	0.769553	48.04	0.324122	29	39
SYNM	Synemin	4356	0.425	0.368	0.691	0.784894	44.44	0.292573	10	19
SYTL2	Synaptotagmin like 2	2520	0.429	0.371	0.632	0.861905	46.75	0.312256	22	10
TACC2	Transforming acidic coiled-coil containing protein 2	6066	0.413	0.338	0.683	0.939664	47.51	0.307632	9	22
TDRD15	Tudor domain containing 15	6177	0.358	0.294	0.77	0.828881	38.55	0.264278	0	3
TDRD6	Tudor domain containing 6	5328	0.425	0.39	0.752	0.682057	41.54	0.271198	5	2
TET1	Tet methylcytosine dioxygenase 1	2580	0.436	0.385	0.815	0.56124	32.21	0.21984	15	3
TET1afr	near Tet methylcytosine dioxygenase 1	1719	0.44	0.38	0.725	0.748691	47.35	0.342593	15	3
TET2	Tet methylcytosine dioxygenase 2	1974	0.42	0.402	0.784	0.627153	35.56	0.229745	20	8
TEX15	Testis expressed 15	7050	0.357	0.299	0.593	0.898865	40.79	0.30871	13	4
TLR3	Toll-like receptor 3	1863	0.359	0.352	0.823	0.542136	33.01	0.223145	62	19
TLR5	Toll-like receptor 5	2763	0.39	0.397	0.78	0.654361	38.94	0.264516	17	13
TRANK1 (exon 1)	Tetratricopeptide repeat and ankyrin repeat containing 1	2688	0.398	0.376	0.772	0.597098	34.82	0.23326	1	2
TRANK1 (exon 2)	Tetratricopeptide repeat and ankyrin repeat containing 1	3081	0.403	0.404	0.776	0.57384	35.48	0.262222	1	2
TRIP11	Thyroid hormone receptor interactor 11	3042	0.369	0.362	0.844	0.523669	30.05	0.187135	12	18
UACA	Uveal autoantigen with coiled-coil domains and ankyrin repeats	2745	0.511	0.638	0.781	0.720947	42.3	0.288889	8	37
UNC13bL	Unc-13 homolog B (C. elegans)	10136	0.536	0.525	0.601	0.87352	51.08	0.412618	27	16
UNC13bS	Unc-13 homolog B (C. elegans)	2769	0.59	0.69	0.668	0.780065	46.19	0.328253	27	16
UNC13C	Unc-13 homolog C (C. elegans)	2694	0.488	0.524	0.776	0.588344	39.38	0.309582	10	0
VCAN	Versican core protein	5772	0.374	0.247	0.702	0.778933	44.85	0.306908	25	17
VPS13D	Vacuolar protein sorting 13 homolog D	2331	0.531	0.684	0.781	0.640069	38.18	0.279012	5	4
WDR6	WD repeat domain 6	2514	0.549	0.621	0.795	0.59825	38.54	0.26544	5	39
WIZ	Widely interspaced zinc finger motifs	2583	0.428	0.407	0.846	0.477739	27.6	0.17908	6	63
XIRP1	Xin actin binding repeat containing 1	8162	0.48	0.491	0.776	0.613698	37.18	0.251861	4	7
ZBTB38	Zinc finger and BTB domain containing 38	3918	0.388	0.327	0.831	0.543134	27.18	0.192972	12	47
ZC3H4	Zinc finger CCCH-type containing 4	1617	0.627	0.651	0.789	0.57081	32.47	0.227074	2	27
ZDBF2	Zinc finger DBF-type containing 2	3009	0.425	0.387	0.766	0.690927	36.12	0.243642	2	21
ZHX3	Zinc fingers and homeoboxes 3	2826	0.435	0.384	0.837	0.504246	30.93	0.197917	13	10
ZNF106	Zinc finger protein 106	2154	0.416	0.353	0.765	0.669452	40.44	0.267806	7	23
ZNF292	Zinc finger protein 292	7314	0.373	0.288	0.851	0.4758	26.61	0.191142	4	8
ZNF407	Zinc finger protein 407	5382	0.379	0.298	0.768	0.668896	35.41	0.262325	5	5
ZNF451	Zinc finger protein 451	1551	0.412	0.404	0.79	0.609929	38.3	0.249471	12	30
ZNF518A	Zinc finger protein 518A	4596	0.367	0.284	0.823	0.801131	29.63	0.217284	5	2
ZNF541	Zinc finger protein 541	1836	0.538	0.573	0.739	0.729847	43.3	0.262861	12	0
ZNF800	Zinc finger protein 800	3201	0.38	0.288	0.758	0.696345	15.53	0.196011	5	16
ZNF804A	Zinc finger protein 804A	3585	0.418	0.379	0.786	0.628173	37.1	0.238052	1	2
