## Supplementary material for "Optimizing Phylogenomics with Rapidly Evolving Long Exons: Comparison with Anchored Hybrid Enrichment and Ultraconserved Elements": Table S2

### Sheet: Sheet1
Anchored	Chr	chr-start	chr-end	GeneName	RED=more than one exon on gene
L1	GL343629.1	108010	106661	PRDM16
L2	GL344178.1	80141	78792	CAMTA1
L3	GL343709.1	18679	17330	KIF1B
L4	GL343609.1	297766	299086	SPEN
L5	GL343594.1	211409	212408	GJA4
L7	GL343481.1	405408	404059	ENSACAG00000003326
L8	GL343276.1	1780877	1782226	RLF
L9	GL343563.1	228066	226717	HIVEP3
L10	ch_4	111371628	111372380	MAST2
L11	ch_4	101942897	101941548	JUN
L12	GL343194.1	4589625	4590974	ZZZ3
L13	GL343194.1	7598772	7599601	ADGRL2
L14	ch_4	94750652	94749303	ZNF644
L15	ch_4	93124603	93125949	PLPPR4
L16	ch_4	87282260	87280912	S1PR1
L17	ch_4	124953335	124954684	CELSR2
L18	ch_4	106538372	106539721	ENSACAG00000012741
L19	ch_4	106835434	106836781	KCNA2
L20	ch_4	127134555	127135696	KCND3
L21	ch_4	129730539	129731282	OLFML3
L22	ch_3	162129691	162128342	BCL9
L23	GL343519.1	328809	330158	ASH1L
L24	GL343300.1	1271010	1269664	PRRC2C
L25	ch_4	71592967	71594306	RABGAP1L
L26	GL343300.1	498606	499474	RASAL2
L27	GL343300.1	655827	656593	RALGPS2
L28	GL343267.1	1135487	1134149	B3GALT2
L29	GL343432.1	267199	268533	ASPM
L30	GL343211.1	1731309	1732654	ZNF281
L31	GL343211.1	2007321	2008670	CAMSAP2
L32	ch_4	132938996	132940125	LGR6
L33	ch_4	116001722	116000668	NUAK2
L34	GL343255.1	1154508	1153159	PLXNA2
L35	ch_1	240625276	240626625	—
L36	ch_1	244643609	244644955	DISP1
L37	ch_1	251933281	251932332	ENAH
L38	ch_1	222340882	222342231	URB2
L39	ch_1	221079506	221078163	SIPA1L2
L40	ch_1	217193611	217192262	CHRM3
L41	GL343285.1	1675762	1677111	KIF26B
L42	ch_1	161384293	161385642	PXDN
L43	ch_1	147294340	147293000	KCNF1
L44	ch_1	142934311	142932962	KCNS3
L46	ch_1	155820031	155821380	APOB
L47	ch_1	155824632	155825980	APOB
L48	ch_1	155921214	155922373	TDRD15
L49	ch_1	232046059	232044709	BIRC6
L50	ch_1	255195416	255196764	MSH6
L51	ch_1	255548700	255550028	STON1
L52	ch_1	263070167	263071516	GPR75
L53	ch_1	263614316	263614714	SPTBN1
L54	ch_1	256350824	256351800	CCDC85A
L55	ch_1	259069963	259071308	BCL11A
L56	ch_5	149919895	149918699	LRRTM1
L57	ch_6	60536605	60535458	RNF103
L58	ch_3	107472468	107471259	RANBP2
L59	ch_1	84025304	84024759	CLASP1
L60	ch_1	102412128	102413476	ZEB2
L61	GL343214.1	2758567	2757221	FIGN
L62	GL343214.1	248106	246757	XIRP2
L63	GL343320.1	1039951	1038602	TTN
L64	GL343320.1	1021246	1019897	TTN
L65	GL343320.1	1002232	1000885	TTN
L66	GL343320.1	988532	987183	TTN
L67	GL343320.1	974363	973014	TTN
L68	GL343320.1	840477	839128	TTN
L69	GL343320.1	826993	825644	TTN
L70	GL343320.1	821221	819872	TTN
L71	GL343320.1	812067	811098	TTN
L72	GL343320.1	806381	805042	TTN
L73	GL343320.1	799568	798226	TTN
L74	GL343654.1	69229	67880	ASNSD1
L75	GL343436.1	303194	301847	PLCL1
L76	GL343208.1	3656934	3655620	BMPR2
L77	GL343208.1	3092810	3091461	RAPH1
L78	GL343208.1	627409	626386	GPR1
L80	GL343208.1	201344	200629	KLF7
L81	ch_1	113071851	113073085	MAP2
L82	ch_1	88384333	88383211	ZNF142
L83	ch_3	25169380	25168054	SCG2
L84	ch_3	23744176	23742827	IRS1
L85	ch_1	120160371	120161421	ACKR3
L86	ch_2	173941210	173939861	LRRN1
L87	ch_2	159596554	159597811	IQSEC1
L88	GL343225.1	639917	641266	WNT7A
L89	ch_6	34717179	34715833	PLCL2
L90	ch_6	43956357	43957706	GOLGA4
L91	ch_6	2668105	2669449	NKTR
L92	ch_6	2733012	2731676	KLHL40
L93	ch_1	192773097	192774432	SNRK
L94	GL343918.1	63728	62390	SETD2
L95	ch_2	149526347	149527696	BSN
L96	ch_2	152096711	152098052	RBM15B
L97	ch_2	154594255	154595581	NISCH
L98	ch_2	178959834	178958485	PDZRN3
L99	ch_3	175829514	175830852	CCDC80
L100	GL343473.1	330964	332313	USF3
L101	GL343473.1	333307	334654	USF3
L102	ch_3	176652737	176654197	ZBTB20
L103	ch_1	77891221	77889900	ZNF148
L104	ch_2	166830494	166831564	PLXNA1
L105	ch_2	165846431	165845298	KBTBD12
L106	ch_3	22290717	22289373	ZBDB38
L107	ch_3	21844793	21843924	ATR
L108	ch_3	18270961	18270405	SIAH2
L109	ch_3	18088484	18087524	MED12L, GPR87
L110	ch_3	17976686	17975337	IGSF10
L111	ch_3	16048756	16048145	—
L112	ch_3	7614637	7613527	SKIL
L113	ch_3	6290626	6289935	GHSR
L114	ch_3	2282641	2281449	ZNF639
L115	GL343538.1	386556	387896	LRRC15
L116	ch_3	30781535	30782884	NRROS
L118	ch_4	79441213	79442556	KIAA0232
L119	GL343361.1	858295	856946	NWD2
L120	ch_5	105284049	105285138	—
L121	ch_5	146492975	146492076	SHROOM3
L122	ch_5	146415649	146414470	ENSACAG00000012473
L123	ch_5	142583727	142582584	ANK2
L124	ch_5	139449617	139448268	NDNF
L125	ch_5	137883211	137881863	ANKRD50
L126	ch_5	137552290	137550945	FAT4
L127	ch_5	137455293	137454374	FAT4
L128	ch_5	137429282	137427936	FAT4
L129	ch_5	121205070	121203723	PCDH18
L130	ch_5	133755317	133753567	NR3C2
L131	ch_5	132325071	132323975	FAM160A1
L132	ch_5	131356659	131355700	FHDC1
L133	GL343216.1	224344	225205	ENSACAG00000023096
L135	ch_5	112693568	112691939	SORBS2
L136	ch_5	112310370	112308528	TLR3
L137	ch_5	111298818	111297469	FAT1
L138	GL343292.1	1514421	1514058	—
L139	ch_4	82545123	82544044	FASTKD3
L141	ch_2	2772004	2770655	ENSACAG00000015497
L142	ch_2	11914466	11915233	PIK3R1
L143	ch_2	15039472	15038157	GCNT4
L144	GL343193.1	6979349	6980694	RP11
L145	GL343193.1	8694633	8695882	SEMA6A
L146	GL343193.1	10384392	10386086	DMXL1
L147	ch_2	142404389	142403400	NPY6R
L148	ch_4	77942406	77940797	ANKHD1
L149	ch_2	123334451	123333125	ADRB2
L150	ch_2	123154059	123152710	SH3TC2
L151	ch_2	122092005	122090655	SLC26A2
L152	ch_2	139036294	139034944	ARSI
L153	ch_2	137807607	137806258	FAT2
L154	ch_5	111298815	111297475	FAT1
L155	ch_1	112335248	112336364	TENM2
L156	ch_2	140306990	140305641	MAML1
L157	GL343311.1	170156	168807	RREB1
L158	GL343209.1	699763	701102	DSP
L159	GL343209.1	706621	707970	DSP
L160	GL343209.1	3366766	3367912	HIVEP1
L161	ch_4	58496565	58497774	ATXN1
L162	GL343253.1	1104220	1105004	OR5AL1
L163	ch_4	121093503	121092155	UHRF1BP1
L164	ch_1	236559080	236557397	GLTSCR1L
L165	ch_1	151345353	151344154	KLHL31
L166	ch_1	162588982	162590322	DST
L167	ch_1	162599795	162601144	DST
L169	ch_1	176522823	176521742	HTR1E
L170	ch_1	176453874	176452525	ZNF292
L171	ch_1	171264241	171263307	SIM1
L172	ch_1	189635344	189636682	BEND3
L173	ch_1	204367851	204369239	CTGF
L174	GL343200.1	1288908	1287559	NHSL1
L175	ch_1	203443008	203444357	HIVEP2
L176	ch_1	203446390	203447739	HIVEP2
L177	ch_1	207071590	207072937	FBXO30
L178	ch_1	207401407	207402354	GRM1
L179	GL343259.1	777459	778976	PLEKHG1
L180	GL343259.1	1112715	1114267	ENSACAG00000006324
L181	GL343259.1	1759314	1760664	SYNE1
L182	ch_1	213383084	213381765	ARID1B
L183	ch_1	223356119	223354320	DLL1
L184	GL343327.1	566318	564973	ELFN1
L185	ch_6	29761157	29762502	SP4
L186	GL343275.1	289674	288336	TRIL
L187	ch_6	49910145	49911292	GLI3
L188	ch_5	87179522	87180869	PCLO
L189	ch_5	57768410	57769760	LRRN3
L190	ch_5	59010945	59011884	PPP1R3A
L191	ch_5	61124987	61126196	MET
L192	ch_5	61713878	61715497	CTTNBP2
L193	ch_5	2357488	2358671	—
L194	GL343422.1	332427	333699	NEFM
L195	GL343422.1	369712	370953	NEFL
L196	ch_2	73994393	73993060	NRG1
L197	GL343244.1	1450432	1449565	NPBWR1
L198	GL343244.1	953341	952769	ENSACAG00000020939
L199	GL343244.1	943405	942176	ENSACAG00000020939
L200	ch_4	27490073	27491421	FAM110B
L201	ch_4	28560625	28561974	CHD7
L202	ch_4	29486831	29488430	YTHDF3
L203	ch_4	30920876	30922226	VCPIP1
L204	ch_4	31065301	31066010	PPP1R42
L205	ch_4	26329876	26328528	ZFHX4
L206	ch_4	18793074	18794653	PDP1
L207	ch_4	12448577	12447228	ZFPM2
L208	GL343581.1	375615	376963	ZHX2
L209	ch_4	6699199	6697884	KLHL38
L210	ch_4	6278212	6276867	RNF139
L211	ch_2	50269331	50270874	KANK1
L212	ch_2	50429750	50431440	DMRT3
L213	ch_2	51207974	51209023	PUM3
L214	ch_2	52523216	52524563	KIAA2026
L215	ch_2	64184100	64182753	LINGO2
L216	GL343804.1	108653	110166	PIGO
L218	GL343791.1	175843	174624	UNC13B
L219	ch_2	48991813	48990470	TRPM3
L220	ch_2	40966392	40965163	DAPK1
L221	ch_2	31883234	31881691	NFIL3
L222	ch_2	31753865	31752518	ROR2
L223	ch_2	156256262	156255568	CENPP
L224	ch_2	64804021	64805094	GRIN3A
L225	GL343218.1	2120394	2121743	ZNF462
L226	GL343476.1	129988	128778	SVEP1
L227	GL343541.1	326621	325272	TRIM32
L228	GL343751.1	235703	234421	RABGAP1
L229	GL343502.1	336631	337978	ZBTB34
L230	GL343625.1	245279	243924	CAMSAP1
L231	ch_6	8320886	8321777	ADARB2
L232	ch_6	19179507	19178161	FAM171A1
L233	ch_6	15469212	15468421	SRCIN1
L234	ch_6	14778880	14777431	—
L235	ch_6	13354975	13355753	KIAA1462
L236	ch_6	12794077	12792732	ZEB1
L237	GL343297.1	823294	824643	PIEZO2
L238	GL343199.1	3477608	3479019	SLC18A3
L239	GL343251.1	226304	224775	ANK3
L240	GL343204.1	3048768	3047119	ARID5B
L241	GL343204.1	2474157	2472808	JMJD1C
L242	GL343196.1	1143548	1144895	SYNPO2L
L243	GL343196.1	1444531	1445864	NDST3
L244	GL343196.1	2273727	2274602	KAT6B
L245	GL343196.1	2371518	2372867	KAT6B
L246	GL343196.1	3265793	3266885	—
L247	GL343297.1	1386075	1387400	SORBS1
L248	GL343239.1	2009160	2010437	LCOR
L250	ch_3	41004838	41006784	SH3PXD2A
L251	ch_3	62407099	62408748	ENSACAG00000014547
L252	ch_3	54593389	54594736	—
L253	ch_3	55491087	55492676	MGMT
L254	ch_1	74456434	74455089	PHRF1
L256	ch_1	65764978	65765664	SOX6
L257	ch_1	66674218	66675321	PIK3C2A
L259	ch_1	53519685	53518336	RAG1
L260	ch_1	46846384	46847733	—
L261	ch_1	47485537	47486886	CHST1
L262	ch_1	42613790	42613959	MDK
L263	ch_1	43109318	43110134	ENSACAG00000003860
L264	ch_1	44268881	44269748	KBTBD4
L265	GL343235.1	1639181	1640133	DAGLA
L266	GL343283.1	243674	244279	SHANK2
L267	GL343283.1	259598	260948	SHANK2
L268	GL343493.1	452766	451418	LRRC32
L269	GL343337.1	76085	74517	TENM4
L270	ch_3	200139041	200137728	PRSS23
L271	ch_3	200029193	200027855	FZD4
L272	ch_3	199428046	199426725	GRM5
L273	ch_3	197097096	197095747	FAT3
L274	ch_3	195680170	195679251	AMOTL1
L275	ch_3	195205530	195204184	MAML2
L276	ch_3	186395240	186396589	ZC3H12C
L278	GL343767.1	69209	67897	ARCN1
L279	GL343767.1	56586	55237	ARCN1
L280	ch_LGa	2935674	2936211	C11orf63
L281	GL343197.1	4120995	4119673	ARHGAP32
L282	GL343197.1	379307	380377	ADAMTS8
L283	GL343197.1	3435921	3437270	IGSF9B
L284	GL343397.1	506398	505049	GRIN2B
L285	ch_5	10427604	10426500	BICD1
L286	ch_5	98587149	98585565	ABCD2
L287	ch_5	55665899	55664550	PDZRN4
L288	GL343256.1	896680	898158	CAND1
L289	GL343256.1	1018233	1019582	DYRK2
L290	ch_5	28780171	28778828	UHRF1BP1L
L291	ch_5	19036409	19037581	NUAK1
L292	GL343423.1	191637	192983	ZCCHC8
L293	ch_LGb	1657109	1656378	CCDC92
L294	ch_LGb	468454	467279	TMEM132D
L295	ch_3	188605782	188607131	SACS
L296	ch_3	188617750	188619216	SACS
L297	GL343306.1	874696	873649	GPR12
L298	GL344040.1	37035	35686	STARD13
L299	ch_5	118415786	118417135	ENSACAG00000003206
L300	ch_3	70229327	70227978	AKAP11
L301	ch_3	73954303	73955651	PCDH17
L302	ch_3	88425472	88424578	KLF5
L303	ch_3	86594628	86592980	MYCBP2
L304	ch_3	85872056	85873065	OXGR1
L305	ch_1	29032668	29031323	NOVA1
L306	ch_2	55156410	55155063	NPAS3
L307	GL343325.1	84159	85498	SOCS4
L308	GL343325.1	322961	323925	FBXO34
L309	GL343318.1	1068581	1069927	SLC8A3
L310	ch_1	19518164	19517744	ENSACAG00000017328
L311	ch_1	17869814	17867955	STON2
L312	ch_1	12184285	12183370	GPR68
L313	ch_1	11695492	11694143	TRIP11
L314	GL343270.1	732989	731662	BEGAIN
L315	GL343232.1	1987281	1986206	DYNC1H1
L316	ch_1	5389927	5388771	KIF26A
L317	ch_1	3890662	3892011	ZBTB42
L318	ch_1	33661547	33662896	CHRM5
L319	GL343264.1	1108207	1106585	DISP2
L320	GL343264.1	332659	331699	RHOV
L321	GL343264.1	278886	277537	RHOV
L322	GL343264.1	274886	274159	RHOV
L323	ch_1	39715249	39714006	ENSACAG00000015768
L324	ch_1	39616665	39616091	TTBK2
L325	AAWZ02036659	11739	12922	MAP1A
L326	GL343561.1	95236	96576	SEMA6D
L327	GL343330.1	422790	421141	DMXL2
L328	GL343428.1	269073	270340	GCNT3
L329	GL343490.1	560861	561750	ZNF609
L330	GL343392.1	278285	279585	KBTBD13
L331	GL343479.1	460638	459294	MYO9A
L332	GL343517.1	227814	228900	HCN4
L333	GL343374.1	655385	654036	LINGO1
L334	GL343332.1	351810	353159	KIAA1024
L335	GL343836.1	74053	72704	BNC1
L337	GL344017.1	27317	26093	ENSACAG00000025228
L338	GL343402.1	857239	858587	DNAH3
L339	GL343227.1	2254948	2253599	ZNF423
L340	GL343295.1	511287	510243	PSKH1
L341	ch_LGc	6303232	6304392	NFATC3
L342	GL343483.1	439040	440389	ZFHX3
L343	GL343487.1	278867	280209	ANKRD11
L344	GL343500.1	424345	422996	MPRIP
L345	GL343500.1	65512	64163	RAI1
L346	GL343618.1	194921	196568	SMCR8
L347	ch_6	67730758	67732104	MED1
L348	ch_6	70286922	70287938	CCR7
L349	ch_6	66560522	66559175	KLHL11
L350	ch_6	76670689	76671420	NXPH3
L351	GL343326.1	354055	352706	TEX2
L352	GL343258.1	1991281	1989938	KCNJ2
L353	ch_2	96837415	96838484	CDC42EP4
L354	ch_2	98350409	98351473	BTBD17
L355	ch_2	113300451	113299103	EVPL
L356	ch_2	113032945	113031853	FOXJ1
L357	ch_2	110828736	110830086	TNRC6C
L358	ch_2	118407207	118406305	MYADML2
L359	ch_4	42664728	42663801	ENSACAG00000009078
L360	GL343431.1	198062	199399	LRRC30
L361	GL343319.1	394279	395629	MTCL1
L362	ch_4	37299678	37298228	ZNF521
L363	ch_4	36424687	36423406	CHST9
L364	GL343207.1	2610307	2608960	ASXL3
L365	ch_1	35713517	35712175	SETBP1
L366	ch_4	45808878	45810224	DSEL
L367	ch_4	49889059	49890408	TSHZ1
L368	ch_4	52259042	52260122	SALL3
L369	ch_4	52538013	52539059	NFATC1
L370	ch_4	53244499	53245849	ADNP2
L371	GL343299.1	1074708	1073260	ZNF536
L372	GL343299.1	993230	991881	ZNF536
L373	GL343299.1	296205	294856	TSHZ3
L374	GL343295.1	1623120	1621770	ZNF507
L376	ch_1	134138476	134137713	JAG1
L377	ch_1	132986375	132987724	FLRT3
L378	ch_4	80470932	80472111	RIN2
L379	ch_4	138436550	138437839	NCOA6
L380	GL343291.1	1078826	1080175	EMILIN3
L381	GL343226.1	2087015	2085666	ADNP
L382	GL343226.1	465754	464416	TSHZ2
L383	ch_4	148094417	148095141	PPP1R3D
L384	ch_4	148108883	148109762	FAM217B
L385	GL343401.1	608544	609893	HELZ2
L386	GL343230.1	2052802	2054151	NRIP1
L387	ch_3	145881081	145880083	TIAM1
L388	ch_3	141514958	141513609	DOPEY2
L389	ch_3	140304071	140303005	KCNJ15
L390	ch_3	138072521	138071172	ZBTB21
L391	ch_5	14126481	14128030	MICAL3
L392	ch_5	22845171	22846081	SSTR3
L393	ch_5	23149306	23150647	ELFN2
L394	ch_5	27306005	27307354	TCF20
L395	ch_3	122612011	122613350	NHS
L396	ch_3	124498720	124500523	KLHL34
L397	ch_3	125744286	125745477	KLHL15
L398	ch_3	126338422	126339567	—
L399	ch_3	133438777	133440123	BCOR
L400	GL343813.1	149057	150406	KIAA2022
L401	GL343202.1	1126033	1127382	ZNF711
L402	GL343202.1	4298088	4299036	IRS1
L403	GL343451.1	375813	374475	BCORL1
