## Supplementary material for "Optimizing Phylogenomics with Rapidly Evolving Long Exons: Comparison with Anchored Hybrid Enrichment and Ultraconserved Elements": Table S3

### Sheet: ConcordanceFactorComparison.csv
Table S3. Gene and site concordance factors calculated on IQTree ML estimates. Concordance factors are the percentage of "decisive" (i.e. containing the relevant taxa) alignments or sites that support a particular relationship in the species tree. These values are similar to the proportional support displayed in Figure 1, except those were calculated from the RAxML gene trees and our calculation …
	Gene Concordance Factor			Number of Decisive Alignments			Site Concordance Factor			Number of Decisive Sites
Node	RELEC	AHE	UCE	RELEC	AHE	UCE	RELEC	AHE	UCE	RELEC	AHE	UCE
Serpentes	100	99.69	100	178	320	1517	79.39	81.08	81.1	54659.8	25494.2	25457
Colubroidea	100	100	97.76	177	320	1517	67.45	66.46	66.64	27973	12168.4	12119.2
Viperidae	100	99.06	95.72	177	320	1517	70.58	71.3	70.87	16468.4	7486.52	7515.31
Deinagkistrodon - Protobothrops - Crotalus	97.75	84.69	60.45	178	320	1517	58.32	58.81	58.83	7332.95	3320.53	3325.2
Protobothrops - Crotalus	96.09	69.69	50.63	179	320	1517	51.01	48.1	47.3	5123.44	2331.65	2391.65
Crotalus	100	98.13	90.11	179	320	1517	83.43	83.09	84.44	5412.29	2576.27	2572.72
Ophiophagus - Thamnophis - Pantherophis	99.44	96.25	78.71	177	320	1517	53.02	55.06	53.93	16012	6910.5	7052.92
Thamnophis - Pantherophis	92.09	79.38	55.11	177	320	1517	43.33	44.18	45.12	11167.7	5125.5	4918.26
Python - Boa	44.69	43.75	43.7	179	320	1517	52.9	51.22	50.84	19026.6	8118.39	8024.63
Anguidae - Iguania	35.96	30	28.74	178	320	1517	35.05	34.94	35.05	36675.8	15803.8	15905.4
Iguania	93.79	70.31	52.08	177	320	1517	38.4	38.3	38.45	36618.3	15902.3	15835.1
Eublepharus - Christinus - Gekko	37.64	33.75	34.15	178	320	1517	35.6	36.34	36.44	25965.7	10913.3	10906.2
Christinus - Gekko	100	98.75	90.57	178	320	1517	67.23	67.94	67.81	26828.1	11081.9	11135
